# The haplotype-based analysis of *Aegilops tauschii* introgression into hard red winter wheat and its impact on productivity traits

**DOI:** 10.1101/2021.05.29.446303

**Authors:** Moses Nyine, Elina Adhikari, Marshall Clinesmith, Robert Aiken, Bliss Betzen, Wei Wang, Dwight Davidson, Zitong Yu, Yuanwen Guo, Fei He, Alina Akhunova, Katherine W Jordan, Allan K Fritz, Eduard Akhunov

## Abstract

Introgression from wild relatives have a great potential to broaden beneficial allelic diversity available for crop improvement in breeding programs. Here, we assessed the impact of introgression from 21 diverse accessions of *Aegilops tauschii*, the diploid ancestor of the wheat D genome, into six hard red winter wheat cultivars on yield and yield component traits. We used 5.2 million imputed D genome SNPs identified by whole-genome sequencing of parental lines and the sequence-based genotyping of introgression population including 351 BC_1_F_3:5_ lines. Phenotyping data collected from the irrigated and non-irrigated field trials revealed that up to 23% of the introgression lines produce more grain than the parents and check cultivars. Based on sixteen yield stability statistics, the yield of twelve introgression lines (3.4%) was stable across treatments, years and locations; five of these lines were also high yielding, producing 9.8% more grain than the average yield of check cultivars. The most significant SNP-trait and haplotype-trait associations were identified on chromosome arms 2DS and 6DL for spikelet number per spike (SNS), on chromosome arms 2DS, 3DS, 5DS and 7DS for grain length and on chromosome arms 1DL, 2DS, 6DL and 7DS for grain width. Introgression of haplotypes from *Ae. tauschii* parents was associated with increase in SNS, which positively correlated with heading date, whereas haplotypes from hexaploid wheat parents were associated with increased grain width. We show that haplotypes on 2DS associated with increased spikelet number and heading date are linked with multiple introgressed alleles of *Ppd-D1* identified by the whole-genome sequencing of the *Ae. tauschii* parents. While some introgressed haplotypes exhibited significant pleiotropic effects with the direction of effects on the yield component traits being largely consistent with the previously reported trade-offs, there were haplotype combinations associated with the positive trends in yield. The characterized repertoire of the introgressed haplotypes derived from *Ae. tauschii* accessions with the combined positive effects on yield and yield components traits in elite germplasm provides a valuable source of alleles for improving the productivity of winter wheat by optimizing the contribution of component traits to yield.
