## Supplemental File 3 for "The haplotype-based analysis of *Aegilops tauschii* introgression into hard red winter wheat and its impact on productivity traits"

### Sheet: Sheet1
File S3. Pearson's correlation coefficients between traits within treatments per year and location in the Ae. tauschii introgression population.
Pearson's correlations (lower triangle) and the corresponding p-values (upper triangle) between traits phenotyped in the non-irrigated trial at Colby in 2018
	GN	TGW	GA	GW	GL	GY
GN	1	0	0	0	0	0.848741
TGW	-0.876227	1	0	0	0	0.37166
GA	-0.829016	0.903462	1	0	0	0.38226
GW	-0.752201	0.789044	0.64601	1	0.00426032	0.0168495
GL	-0.5346	0.578204	0.822809	0.1467	1	0.365693
GY	0.00984221	0.0460781	-0.0450667	-0.122868	0.0466552	1
Pearson's correlations (lower triangle) and the corresponding p-values (upper triangle) between traits phenotyped in the irrigated trial at Colby in 2018
	GN	TGW	GA	GW	GL	GY
GN	1	0	0	0	7.9029e-09	0.479526
TGW	-0.546507	1	0	0	0	0.0407445
GA	-0.56095	0.918973	1	0	0	0.551277
GW	-0.554393	0.841458	0.718435	1	0.00171188	0.617438
GL	-0.292051	0.533585	0.777054	0.161212	1	0.202335
GY	0.0365737	0.105577	0.0308238	-0.0258407	0.0658973	1
Pearson's correlations (lower triangle) and the corresponding p-values (upper triangle) between traits phenotyped in the non-irrigated trial at Colby in 2019
	BM	SPSF	SPB	SNS	GSW	HI	GN	TGW	GA	GW	GL	GY
BM	1	2.16493e-13	0	0.670128	0	1.9984e-14	0.59994	0.961108	0.720505	0.866762	0.117326	0.0776562
SPSF	0.366417	1	0	3.80237e-05	8.88385e-11	0.000115255	0.0101313	0.0239642	0.0367587	0.0292238	0.56738	0.0231606
SPB	0.718754	0.467165	1	0.0119276	0	0.0122454	0.000423026	0.00216258	0.0392763	0.00392021	0.636193	0.178042
SNS	-0.0220681	-0.211018	-0.129721	1	0.279226	0.00223948	0.000702955	0.000675503	0.00497971	0.00017556	0.579521	0.984968
GSW	0.767095	0.326317	0.802796	0.0560205	1	0.00217087	0.689716	0.91768	0.67057	0.241561	0.817729	7.38978e-06
HI	-0.385158	-0.199928	-0.130644	0.159289	0.159551	1	0.361276	0.395757	0.653069	0.00237264	0.00159374	1.54513e-06
GN	0.0272801	0.13317	0.181863	0.175148	0.0207673	-0.0480548	1	0	0	0	0	0.118729
TGW	0.0025368	-0.117048	-0.15854	-0.175703	0.00537686	0.0447046	-0.947715	1	0	0	0	0.306461
GA	0.0186113	-0.108326	-0.106926	-0.145516	0.022126	0.0236711	-0.894082	0.946839	1	0	0	0.0228223
GW	-0.00872781	-0.113069	-0.149219	-0.193592	0.060867	0.159045	-0.795722	0.834756	0.740506	1	0.0121477	0.499666
GL	0.0813374	-0.0297459	0.0246044	0.028858	-0.0119891	-0.165133	-0.476686	0.518433	0.703318	0.12991	1	4.73433e-07
GY	0.0915983	0.117721	0.0699787	-0.000981516	0.230038	0.249086	0.0814694	-0.0534544	-0.11865	0.0352967	-0.258949	1
Pearson's correlations (lower triangle) and the corresponding p-values (upper triangle) between traits phenotyped in the irrigated trial at Colby in 2019
	BM	SPSF	SPB	SNS	GSW	HI	GN	GA	TGW	GW	GL	GY
BM	1	0	0	0.751257	0	0.13742	0.170103	0.186525	0.121084	0.258912	0.330232	0.663218
SPSF	0.45223	1	0	0.00191815	0	0.709675	0.187624	0.0775835	0.128864	0.099424	0.35366	0.307882
SPB	0.783851	0.534181	1	0.138269	0	0.675335	0.000115696	0.000436384	8.93577e-05	6.69803e-06	0.781653	0.258304
SNS	0.0165115	-0.160575	-0.0769969	1	0.839058	0.628151	5.56539e-06	1.87248e-06	1.37644e-06	2.3673e-06	0.0240206	0.0422533
GSW	0.848387	0.425971	0.728561	-0.0105797	1	5.77316e-15	1.73068e-05	0.000503519	6.43371e-05	2.93709e-05	0.850012	0.00131489
HI	-0.077795	0.019525	-0.0219958	0.0254342	0.393062	1	1.42949e-09	2.97536e-06	2.9369e-07	4.31148e-11	0.200754	2.68815e-06
GN	-0.071862	0.0690282	0.20015	0.234901	-0.22255	-0.31206	1	0	0	0	0	0.00184179
GA	0.0692	-0.0923705	-0.182911	-0.246158	0.180959	0.243396	-0.926692	1	0	0	0	0.251453
TGW	0.0811761	-0.0795246	-0.203339	-0.249242	0.207326	0.266272	-0.97108	0.965496	1	0	0	0.0116794
GW	0.0591627	-0.0862586	-0.23293	-0.243781	0.216547	0.338354	-0.925819	0.877106	0.935512	1	7.02878e-09	0.000297049
GL	0.0510347	-0.0486195	-0.0145367	-0.117956	0.00991828	-0.0675886	-0.465066	0.686507	0.527982	0.296439	1	0.000816083
GY	0.0228378	0.053444	-0.0592381	-0.106226	0.167092	0.244447	-0.163391	0.0605139	0.132594	0.189345	-0.175413	1
Pearson's correlations (lower triangle) and the corresponding p-values (upper triangle) beBMeen traits phenotyped in the non-irrigated trial at Ashland in 2020
	HD	PH	BM	SPSF	SPB	SNS	GSW	HI	GN	TGW	GA	GW	GL	GY
HD	1	2.4003e-13	1.44194e-07	0.725692	0.0354301	2.37737e-07	1.24053e-06	0.421478	0.983741	0.695069	0.611226	0.901859	0.179546	6.36477e-06
PH	0.386857	1	9.8592e-07	0.243292	0.0342254	3.58032e-09	0.0907875	2.03018e-09	0.252196	0.0381415	0.0586378	0.333763	3.97079e-06	0.0586828
BM	0.281434	0.261126	1	4.49374e-12	0	0.00438135	0	4.14433e-08	0.460323	0.712565	0.975269	0.763025	0.897775	3.12762e-09
SPSF	0.0116394	0.0639625	0.365194	1	0	0.0473629	6.66134e-15	0.476527	0.000197025	6.08518e-05	4.23272e-05	2.67083e-05	0.0640628	1.00064e-06
SPB	0.110834	0.114115	0.658626	0.676376	1	0.249125	0	0.758386	1.57018e-05	1.77125e-05	1.08866e-05	4.43171e-06	0.116708	2.4684e-05
SNS	0.274952	0.321672	0.156901	-0.111463	-0.0639587	1	0.0223676	0.285488	0.539172	0.431849	0.942723	0.959605	0.911823	0.0145641
GSW	0.256587	0.0916183	0.758212	0.405701	0.677066	0.122849	1	1.42575e-12	0.296774	0.0343106	0.366609	0.00228781	0.149533	3.33067e-15
HI	-0.04982	-0.31781	-0.293482	0.0362761	0.0160309	-0.0645829	0.372375	1	0.00433119	0.00429878	0.132168	1.46221e-06	0.0092615	0.00379047
GN	-0.0100188	-0.0642372	0.0387328	0.197411	0.230935	-0.0362567	-0.061254	-0.159221	1	0	0	0	0	0.107705
TGW	0.0340459	0.115358	0.0222445	-0.21232	-0.229386	0.0461549	0.12039	0.159816	-0.892166	1	0	0	0	0.0258059
GA	-0.0165126	0.105097	0.000125779	-0.217008	-0.235107	0.00675482	0.0537467	0.0861981	-0.865922	0.96119	1	0	0	0.000623838
GW	0.000967244	-0.0523428	0.0177957	-0.223796	-0.245642	-0.00143	0.1689	0.262133	-0.787607	0.874785	0.827554	1	8.34e-13	0.260793
GL	-0.063219	0.251243	-0.00533927	-0.0965294	-0.0830556	-0.00313875	-0.0751092	-0.138997	-0.604096	0.665603	0.797519	0.373608	1	9.22519e-07
GY	0.229688	0.102103	0.317205	0.258673	0.225866	0.12916	0.410864	0.154152	0.0777214	-0.110832	-0.176648	-0.054265	-0.256737	1
Key:
HD	Heading date
PH	Plant height
BM	Aboveground dry biomass
SPSF	Spikes per square foot
SPB	Spikes per sample bag
SNS	Spikelet number per spike
GSW	Grain sample weight
HI	Harvest index
GN	Grain number
TGW	Thousand grain weight
GA	Grain area
GW	Grain width
GL	Grain length
GY	Grain yield
