## Supplemental Table 1 for "The haplotype-based analysis of *Aegilops tauschii* introgression into hard red winter wheat and its impact on productivity traits"

### Sheet: Sheet1
Table S1. Genomic intervals containing significant SNP-trait and haplotype-trait associations for spikelet number per spike (SNS), grain length (GL) and grain width (GW) in the Ae. tauschii introgression population phenotyped under irrigated and non-irrigated conditions.
Trait	Trial	Hap_ID	Chrom	Start	End	Remarks
SNS	CO19, COI19, AS20	chr2D_16497666	chr2D	16497666	16548006	***
SNS	CO19, COI19, AS20	chr2D_16548753	chr2D	16548753	16639561
SNS	CO19, COI19, AS20	chr2D_23046264	chr2D	23046264	23169663
SNS	CO19, COI19, AS20	chr2D_23169760	chr2D	23169760	23169958
SNS	CO19, COI19, AS20	chr2D_244053724	chr2D	244053724	244055059
SNS	CO19, COI19, AS20	chr6D_358848138	chr6D	358848138	359224259
SNS	CO19, COI19, AS20	chr6D_463775852	chr6D	463775852	463809722	***
SNS	CO19, COI19, AS20	chr6D_463810000	chr6D	463810000	463813105
GL	CO18, COI18, CO19,COI19, AS20	chr2D_15855834	chr2D	15855834	16102718
GL	CO18, COI18, CO19,COI19, AS20	chr2D_18200351	chr2D	18200351	18244709
GL	C0118,CO19,COI19	chr2D_20897042	chr2D	20897042	21032026
GL	CO18, COI18, CO19,COI19, AS20	chr2D_21883433	chr2D	21883433	21924785
GL	C0118,CO19,COI19	chr2D_21932523	chr2D	21932523	21987145
GL	CO18, COI18, CO19,COI19, AS20	chr2D_22145135	chr2D	22145135	22192920
GL	CO18, COI18, CO19,COI19, AS20	chr2D_22237516	chr2D	22237516	22262254
GL	CO18, COI18, CO19,COI19, AS20	chr2D_22262355	chr2D	22262355	22289017	***
GL	CO18, COI18, CO19,COI19, AS20	chr2D_22289125	chr2D	22289125	22289157
GL	CO18, COI18, CO19,COI19, AS20	chr2D_22289160	chr2D	22289160	22291248
GL	COI18, CO19, COI19	chr2D_23836054	chr2D	23836054	24183616
GL	COI18, CO19, COI19	chr2D_24183632	chr2D	24183632	24197370
GL	COI18, CO19, COI19	chr2D_24198946	chr2D	24198946	24215109
GL	COI18, CO19, COI19	chr2D_25166771	chr2D	25166771	25169019
GL	COI18, CO19, COI19	chr2D_25169203	chr2D	25169203	25179249
GL	COI18, CO19, COI19	chr2D_25179299	chr2D	25179299	25435419
GL	COI18, CO19, COI19	chr2D_25435607	chr2D	25435607	25715038
GL	CO18, COI18, CO19, COI19	chr2D_27759728	chr2D	27759728	28357352
GL	CO18, COI18, CO19, COI19	chr2D_28357488	chr2D	28357488	28392958
GL	COI18, CO19, COI19	chr2D_29420888	chr2D	29420888	29454535
GL	CO18, COI18, CO19, COI19, AS20	chr2D_30192335	chr2D	30192335	30264745
GL	COI18, CO19, COI19	chr2D_30522850	chr2D	30522850	30582017
GL	COI18, CO19, COI19	chr2D_30582113	chr2D	30582113	30595115	***
GL	COI18, CO19, COI19	chr2D_30596486	chr2D	30596486	30597745
GL	CO18, COI18, CO19, COI19, AS20	chr2D_31578769	chr2D	31578769	31679515
GL	COI18, CO19, COI19	chr2D_31734215	chr2D	31734215	31825129
GL	COI18, CO19, COI19	chr2D_32404409	chr2D	32404409	32532872
GL	COI18, CO19, COI19	chr2D_32533340	chr2D	32533340	32535393
GL	CO18, COI18, CO19, COI19, AS20	chr2D_35572022	chr2D	35572022	35683268
GL	COI18, CO19, COI19	chr2D_63772680	chr2D	63772680	64256639
GL	COI18, CO19, COI19	chr2D_64957738	chr2D	64957738	65572892
GL	COI18, CO19, COI19	chr2D_65955677	chr2D	65955677	65964705
GL	COI18, CO19, COI19	chr2D_65964778	chr2D	65964778	66124103
GL	COI18, CO19, COI19	chr2D_67436394	chr2D	67436394	68084937
GL	CO18, COI18, CO19,COI19, AS20	chr2D_75916785	chr2D	75916785	76503610
GL	CO18, COI18, CO19,COI19, AS20	chr2D_76503859	chr2D	76503859	76633940
GL	CO18, COI18, CO19,COI19, AS20	chr2D_76634138	chr2D	76634138	76673757
GL	CO18, COI18, CO19,COI19, AS20	chr2D_79556652	chr2D	79556652	79557897
GL	CO18, COI18, CO19,COI19, AS20	chr2D_79559044	chr2D	79559044	79762286
GL	CO18, COI18, CO19,COI19, AS20	chr2D_79762324	chr2D	79762324	79851116
GL	CO18, COI18, CO19,COI19, AS20	chr2D_79851178	chr2D	79851178	79903958
GL	CO18, COI18, CO19,COI19, AS20	chr2D_79903971	chr2D	79903971	79942990
GL	CO18, COI18, CO19,COI19, AS20	chr2D_79943012	chr2D	79943012	79943414
GL	CO18, COI18, CO19,COI19, AS20	chr2D_80310970	chr2D	80310970	80450713
GL	CO18, COI18, CO19,COI19, AS20	chr2D_80451128	chr2D	80451128	80840810
GL	CO18, COI18, CO19,COI19, AS20	chr2D_80858961	chr2D	80858961	80864238
GL	CO18, COI18, CO19,COI19, AS20	chr2D_80864297	chr2D	80864297	81398316	***
GL	CO18, COI18, AS20	chr3D_26382902	chr3D	26382902	26738476
GL	CO18, COI18, CO19, COI19	chr3D_29878601	chr3D	29878601	29894446
GL	CO18, COI18, CO19,COI19, AS20	chr3D_43775447	chr3D	43775447	43876218
GL	CO18, COI18, CO19,COI19, AS20	chr3D_44250237	chr3D	44250237	44393375
GL	CO18, COI18, CO19,COI19, AS20	chr3D_44835407	chr3D	44835407	45105170
GL	CO18, COI18, CO19,COI19, AS20	chr3D_45105440	chr3D	45105440	45230380
GL	CO18, COI18, CO19,COI19, AS20	chr3D_45231065	chr3D	45231065	45422689
GL	CO18, COI18, CO19,COI19, AS20	chr3D_45422692	chr3D	45422692	45423345
GL	CO18, COI18, CO19,COI19, AS20	chr3D_45423564	chr3D	45423564	45463310
GL	CO18, COI18, CO19,COI19, AS20	chr5D_14942593	chr5D	14942593	15325775
GL	CO18, COI18, CO19,COI19, AS20	chr5D_15326464	chr5D	15326464	15327842
GL	CO18, COI18, CO19,COI19, AS20	chr5D_15328590	chr5D	15328590	15329249
GL	COI18, CO18	chr5D_440241100	chr5D	440241100	440348067
GL	COI18, CO18	chr5D_440348412	chr5D	440348412	440386422
GL	CO18, COI18, CO19,COI19, AS20	chr7D_100233259	chr7D	100233259	100233280
GL	CO18, COI18, AS20	chr7D_11024311	chr7D	11024311	11374767	Hap*
GL	CO18, COI18, CO19,COI19	chr7D_37139482	chr7D	37139482	37144542	***
GL	CO18, COI18, CO19,COI19, AS20	chr7D_429577210	chr7D	429577210	429852511
GL	CO18, COI18, CO19,COI19, AS20	chr7D_429852858	chr7D	429852858	429918287
GL	CO18, COI18, CO19,COI19, AS20	chr7D_429922298	chr7D	429922298	429983158
GW	COI18, CO19, COI19	chr1D_361137884	chr1D	361137884	361582179
GW	COI18, CO19, COI19	chr1D_361775752	chr1D	361775752	362002510
GW	COI18, CO19, COI19	chr1D_362002749	chr1D	362002749	362163250
GW	CO18, COI18, CO19, COI19	chr1D_420714645	chr1D	420714645	420741936
GW	CO18, COI18, CO19, COI19	chr2D_15855834	chr2D	15855834	16102718
GW	CO18, COI18, CO19, COI19	chr2D_18200351	chr2D	18200351	18244709
GW	COI18, CO19, COI19	chr2D_20897042	chr2D	20897042	21032026
GW	CO18, COI18, CO19, COI19	chr2D_21883433	chr2D	21883433	21924785
GW	COI18, CO19, COI19	chr2D_21932523	chr2D	21932523	21987145
GW	CO18, COI18, CO19, COI19	chr2D_22145135	chr2D	22145135	22192920
GW	CO18, COI18, CO19, COI19	chr2D_22237516	chr2D	22237516	22262254
GW	CO18, COI18, CO19, COI19	chr2D_22262355	chr2D	22262355	22289017
GW	CO18, COI18, CO19, COI19	chr2D_22289125	chr2D	22289125	22289157
GW	CO18, COI18, CO19, COI19	chr2D_22289160	chr2D	22289160	22291248
GW	COI18, CO19, COI19	chr2D_23836054	chr2D	23836054	24183616
GW	COI18, CO19, COI19	chr2D_24183632	chr2D	24183632	24197370
GW	COI18, CO19, COI19	chr2D_24198946	chr2D	24198946	24215109
GW	COI18, CO19, COI19	chr2D_25166771	chr2D	25166771	25169019
GW	COI18, CO19, COI19	chr2D_25169203	chr2D	25169203	25179249
GW	COI18, CO19, COI19	chr2D_25179299	chr2D	25179299	25435419
GW	COI18, CO19, COI19	chr2D_25435607	chr2D	25435607	25715038
GW	CO18, COI18, CO19, COI19	chr2D_27759728	chr2D	27759728	28357352
GW	CO18, COI18, CO19, COI19	chr2D_28357488	chr2D	28357488	28392958
GW	COI18, CO19, COI19	chr2D_29420888	chr2D	29420888	29454535
GW	CO18, COI18, CO19, COI19	chr2D_30192335	chr2D	30192335	30264745
GW	COI18, CO19, COI19	chr2D_30522850	chr2D	30522850	30582017
GW	COI18, CO19, COI19	chr2D_30582113	chr2D	30582113	30595115
GW	COI18, CO19, COI19	chr2D_30596486	chr2D	30596486	30597745
GW	CO18, COI18, CO19, COI19	chr2D_31578769	chr2D	31578769	31679515
GW	CO18, COI18, CO19, COI19	chr2D_31734215	chr2D	31734215	31825129
GW	COI18, CO19, COI19	chr2D_32404409	chr2D	32404409	32532872
GW	COI18, CO19, COI19	chr2D_32533340	chr2D	32533340	32535393
GW	CO18, COI18, CO19, COI19	chr2D_35572022	chr2D	35572022	35683268
GW	COI18, CO19, COI19	chr2D_63772680	chr2D	63772680	64256639
GW	COI18, CO19, COI19	chr2D_64957738	chr2D	64957738	65572892
GW	COI18, CO19, COI19	chr2D_65955677	chr2D	65955677	65964705
GW	COI18, CO19, COI19	chr2D_65964778	chr2D	65964778	66124103	***
GW	CO18, COI18	chr2D_66265325	chr2D	66265325	66266089	Hap*
GW	COI18, CO19, COI19	chr2D_67436394	chr2D	67436394	68084937
GW	CO18, COI18, CO19, COI19	chr2D_75916785	chr2D	75916785	76503610
GW	CO18, COI18, CO19, COI19	chr2D_76503859	chr2D	76503859	76633940
GW	CO18, COI18, CO19, COI19	chr2D_76634138	chr2D	76634138	76673757
GW	CO18, COI18, CO19, COI19	chr2D_79556652	chr2D	79556652	79557897
GW	CO18, COI18, CO19, COI19	chr2D_79559044	chr2D	79559044	79762286
GW	CO18, COI18, CO19, COI19	chr2D_79762324	chr2D	79762324	79851116
GW	CO18, COI18, CO19, COI19	chr2D_79851178	chr2D	79851178	79903958
GW	CO18, COI18, CO19, COI19	chr2D_79903971	chr2D	79903971	79942990
GW	CO18, COI18, CO19, COI19	chr2D_79943012	chr2D	79943012	79943414
GW	CO18, COI18, CO19, COI19	chr2D_80310970	chr2D	80310970	80450713
GW	CO18, COI18, CO19, COI19	chr2D_80451128	chr2D	80451128	80840810
GW	CO18, COI18, CO19, COI19	chr2D_80858961	chr2D	80858961	80864238
GW	CO18, COI18, CO19, COI19	chr2D_80864297	chr2D	80864297	81398316
GW	CO18, COI18, CO19, COI19	chr6D_373181276	chr6D	373181276	373273399
GW	CO18, COI18, CO19, COI19	chr6D_373273419	chr6D	373273419	373302437
GW	CO18, COI18, CO19, COI19	chr6D_373313955	chr6D	373313955	373345433
GW	CO18, COI18, CO19, COI19	chr6D_373345438	chr6D	373345438	373491792
GW	COI18, CO19, COI19	chr6D_465735169	chr6D	465735169	466233371
GW	CO18, COI18, CO19, COI19	chr6D_466512183	chr6D	466512183	466836756
GW	CO18, COI18, CO19, COI19	chr6D_466837352	chr6D	466837352	467207505
GW	CO18, COI18, CO19, COI19	chr6D_467210863	chr6D	467210863	467211385
GW	COI18, CO19, COI19	chr6D_472984588	chr6D	472984588	472997659
GW	COI18, CO19, COI19	chr7D_100233259	chr7D	100233259	100233280
GW	CO18, COI18, CO19, COI19	chr7D_37139482	chr7D	37139482	37144542
GW	CO18, COI18, CO19, COI19	chr7D_429577210	chr7D	429577210	429852511
GW	CO18, COI18, CO19, COI19	chr7D_429852858	chr7D	429852858	429918287
GW	CO18, COI18, CO19, COI19	chr7D_429922298	chr7D	429922298	429983158
Key:
*** = Location of most significant associations (FDR < 0.001)
Hap* = Association detected with haplotype block data only
CO18 = Colby 2018 non-irrigated trial
COI18 = Colby 2018 irrigated trial
CO19 = Colby 2019 non-irrigated trial
COI19 = Colby 2019 irrigated trial
AS20 = Ashaland 2020 non-irrigated trial
