## Supplemental Table 2 for "The haplotype-based analysis of *Aegilops tauschii* introgression into hard red winter wheat and its impact on productivity traits"

### Sheet: chr7D
Table S2. Chromosome 6DL and 7DS haplotypes variants associated with spikelet number per spike and plant height in Ashland rainfed trial and their effects on other traits in the introgression population. Haplotype block HB1 - 6D:463775852-463809722; haplotype block HB2 - chr7D:14185651-14596748; haplotype block HB3 - chr7D:14722457-14817138.
Trait	Haplotypes at HB1	Frequency	Mean trait values	SD		Haplotypes at HB2	Frequency	Mean trait values	SD		Haplotypes at HB3	Frequency	Mean trait values	SD
Heading date	Hap0_HW&AeT	32	200.58a	2.81523		Hap_HW&AeT	42	199.90a	2.37755		Hap0_HW&AeT	25	199.75a	2.51394
Heading date	Hap1_HW&AeT	129	200.64a	2.75974		Hap_HW	216	200.58a	2.75779		Hap1_HW&AeT	233	200.55a	2.72057
Heading date	Hap_AeT	190	200.37a	2.71947		Hap_AeT	93	200.55a	2.8365		Hap_AeT	93	200.55a	2.8365
Plant height	Hap0_HW&AeT	32	67.11b	5.65785		Hap_HW&AeT	42	68.23a	8.3755		Hap0_HW&AeT	25	70.32a	6.92817
Plant height	Hap1_HW&AeT	129	70.40a	6.86677		Hap_HW	216	67.81a	7.73132		Hap1_HW&AeT	233	67.61a	7.88339
Plant height	Hap_AeT	190	67.25b	8.79772		Hap_AeT	93	69.76a	8.41775		Hap_AeT	93	69.76a	8.41775
Aboveground dry biomass	Hap0_HW&AeT	32	152.59a	31.2859		Hap_HW&AeT	42	158.18a	32.0394		Hap0_HW&AeT	25	162.63a	28.0488
Aboveground dry biomass	Hap1_HW&AeT	129	159.76a	32.0219		Hap_HW	216	158.22a	32.9102		Hap1_HW&AeT	233	157.74a	33.1916
Aboveground dry biomass	Hap_AeT	190	155.23a	33.295		Hap_AeT	93	152.25a	32.2993		Hap_AeT	93	152.25a	32.2993
Spikelet number per spike	Hap0_HW&AeT	32	14.79b	1.14134		Hap_HW&AeT	42	14.55b	1.16827		Hap0_HW&AeT	25	15.05a	1.04173
Spikelet number per spike	Hap1_HW&AeT	129	15.41a	1.12224		Hap_HW	216	14.22b	1.12973		Hap1_HW&AeT	233	14.38b	1.12692
Spikelet number per spike	Hap_AeT	190	14.16c	1.05137		Hap_AeT	93	15.30a	1.26148		Hap_AeT	93	15.30a	1.26148
Grain sample weight	Hap0_HW&AeT	32	65.13a	12.9301		Hap_HW&AeT	42	67.78a	14.072		Hap0_HW&AeT	25	68.84a	12.608
Grain sample weight	Hap1_HW&AeT	129	67.97a	14.5461		Hap_HW	216	66.65a	13.2154		Hap1_HW&AeT	233	66.62a	13.4215
Grain sample weight	Hap_AeT	190	65.29a	13.2967		Hap_AeT	93	64.61a	14.7917		Hap_AeT	93	64.61a	14.7917
Harevest index	Hap0_HW&AeT	32	42.94a	5.12672		Hap_HW&AeT	42	43.00a	5.03752		Hap0_HW&AeT	25	42.39a	5.05161
Harevest index	Hap1_HW&AeT	129	42.63a	4.58037		Hap_HW	216	42.47a	4.96431		Hap1_HW&AeT	233	42.58a	4.97225
Harevest index	Hap_AeT	190	42.52a	5.61831		Hap_AeT	93	42.72a	5.83449		Hap_AeT	93	42.72a	5.83449
Grain number	Hap0_HW&AeT	32	511.59a	74.8862		Hap_HW&AeT	42	514.67a	44.8294		Hap0_HW&AeT	25	509.40a	38.1636
Grain number	Hap1_HW&AeT	129	515.18a	51.3837		Hap_HW	216	517.09a	58.8424		Hap1_HW&AeT	233	517.49a	58.3872
Grain number	Hap_AeT	190	518.86a	56.2449		Hap_AeT	93	517.28a	55.8671		Hap_AeT	93	517.28a	55.8671
Thousand grain weight	Hap0_HW&AeT	32	30.52a	2.88686		Hap_HW&AeT	42	29.93a	2.48097		Hap0_HW&AeT	25	30.16a	1.88532
Thousand grain weight	Hap1_HW&AeT	129	30.20a	2.60589		Hap_HW	216	30.17a	2.93457		Hap1_HW&AeT	233	30.13a	2.95185
Thousand grain weight	Hap_AeT	190	30.02a	2.95431		Hap_AeT	93	30.13a	2.72472		Hap_AeT	93	30.13a	2.72472
Grain area	Hap0_HW&AeT	32	13.15a	0.832411		Hap_HW&AeT	42	12.97a	0.733404		Hap0_HW&AeT	25	13.02a	0.638304
Grain area	Hap1_HW&AeT	129	13.01a	0.770394		Hap_HW	216	13.12a	0.834127		Hap1_HW&AeT	233	13.11a	0.836985
Grain area	Hap_AeT	190	13.10a	0.83315		Hap_AeT	93	13.00a	0.78414		Hap_AeT	93	13.00a	0.78414
Grain width	Hap0_HW&AeT	32	3.06a	0.125337		Hap_HW&AeT	42	3.08a	0.120371		Hap0_HW&AeT	25	3.074a	0.097838
Grain width	Hap1_HW&AeT	129	3.07a	0.11181		Hap_HW	216	3.07a	0.121842		Hap1_HW&AeT	233	3.07a	0.12386
Grain width	Hap_AeT	190	3.07a	0.126223		Hap_AeT	93	3.08a	0.119925		Hap_AeT	93	3.08a	0.119925
Grain length	Hap0_HW&AeT	32	5.69a	0.21668		Hap_HW&AeT	42	5.60ab	0.187914		Hap0_HW&AeT	25	5.62ab	0.2
Grain length	Hap1_HW&AeT	129	5.62a	0.211892		Hap_HW	216	5.68a	0.224353		Hap1_HW&AeT	233	5.67a	0.223362
Grain length	Hap_AeT	190	5.66a	0.223783		Hap_AeT	93	5.59b	0.207925		Hap_AeT	93	5.59b	0.207925
Grain yield	Hap0_HW&AeT	32	47.23ab	7.30545		Hap_HW&AeT	42	49.42a	8.13882		Hap0_HW&AeT	25	52.25a	8.36757
Grain yield	Hap1_HW&AeT	129	49.22a	8.20479		Hap_HW	216	46.92a	8.08228		Hap1_HW&AeT	233	46.81b	7.9459
Grain yield	Hap_AeT	190	45.93b	8.34986		Hap_AeT	93	47.05a	8.89503		Hap_AeT	93	47.05b	8.89503
Note: Means with the same superscript letters are not statistically significant for each trait based on Tukey’s honestly significant difference at 95% confidence level.
